# Dairy cattle movement networks govern the spread and persistence of H5N1 B3.13 in the United States

**DOI:** 10.64898/2026.10.28.762465

**Authors:** Jonathan E. Pekar, Yucai Shao, Alvin Crespo-Bellido, Prathyush Sambaturu, Guy Baele, Joel O. Wertheim, Praneeth Gangavarapu, Karthik Gangavarapu, Gytis Dudas, Thomas P. Peacock, Alexander Maksiaev, Tanin Rajamand, Michael W. Sanderson, Justin Bahl, Ethan Plunkett, Adriaan M. Dokter, Jennine Ochoa, Kristian G. Andersen, Oliver Pybus, Michael Worobey, Martha I. Nelson, Moritz U. G. Kraemer, Marc A. Suchard, Andrew Rambaut, Philippe Lemey

## Abstract

Avian influenza virus H5N1 is predominantly found in wild and domestic birds. H5N1 genotype B3.13 was first detected in United States dairy cattle in March 2024 and spread through much of the country during 2024 and 2025, resulting in the largest known H5N1 outbreak in domestic mammals. By analysing viral genomic data jointly with historical cattle movement patterns, we find that live cattle movement is the predominant contributor to H5N1 spatial spread, rather than wild or domestic birds. Using phylogeographic methods we estimate that >40% of interstate viral transmissions occurred before B3.13’s first detection and >70% occurred before interstate dairy cattle movement restrictions were implemented in April 2024. After this implementation, interstate transmission slowed but within-state spread persisted, driven by local cattle network density and movement volume. Our epidemic simulations demonstrate that the connectivity of counties within and around the Texas Panhandle—where the earliest cases were documented—predisposed the region to become an outbreak epicentre. Counterfactual simulations indicate that interstate restrictions needed to have begun 2–3 months earlier in order to limit the epizootic substantively, given the extent of cryptic spread before detection. Network-informed interventions outperformed geographically-defined containment, but response speed (rather than intervention strength) was the limiting factor in our epidemic models, underscoring the need for surveillance systems capable of detecting pathogen emergence before widespread dissemination.
