## Supplementary_tables for "Dairy cattle movement networks govern the spread and persistence of H5N1 B3.13 in the United States": S1-GLMcovariates.xlsx

### Sheet: Sheet1
Category	Predictor	Type	Definition	Source
Cattle movement	USAMMv3 cattle movement	Pairwise	Number of dairy cattle shipped between each state pair per year, averaged across 1,000 stochastic network realizations of the US Animal Movement Model (Sellman et al. 2022).	USAMMv3
Cattle movement	ICVI yearly cattle movement	Pairwise	Total interstate cattle shipments between each state pair from regulatory certificates of veterinary inspection (ICVI).	ICVI records (2015-2016)
Dairy industry	Dairy inventory (origin)	Origin	Total number of dairy cows in the origin state. Captures the size of the susceptible population available for infection and onward transmission.	USDA NASS (2024)
Dairy industry	Dairy inventory (destination)	Destination	Total number of dairy cows in the destination state. Captures the size of the susceptible population receiving potential introductions.	USDA NASS (2024)
Dairy industry	Milk production per cow (origin)	Origin	Annual milk production divided by dairy cow inventory in the origin state. Proxy for production intensity; higher values indicate more intensive operations with potentially greater animal density and contact rates.	USDA NASS (2024)
Dairy industry	Milk production per cow (destination)	Destination	Annual milk production divided by dairy cow inventory in the destination state.	USDA NASS (2024)
Dairy industry	Number of herds (origin)	Origin	Number of dairy operations in the origin state.	USDA NASS (2024)
Dairy industry	Number of herds (destination)	Destination	Number of dairy operations in the destination state.	USDA NASS (2024)
Dairy industry	Replacement ratio (origin)	Origin	Proportion of calved dairy cattle relative to total dairy cattle in the origin state. Proxy for herd turnover rate; higher values indicate more frequent introduction of new animals into the milking herd.	USDA NASS (2024)
Dairy industry	Replacement ratio (destination)	Destination	Proportion of calved dairy cattle relative to total dairy cattle in the destination state.	USDA NASS (2024)
Geography	State distances	Pairwise	Great-circle distance between population-weighted state centroids. Tests whether viral dispersal follows a distance-decay pattern independent of cattle movement volume.	Calculated
Sampling	Sampling bias residual (origin)	Origin	Residuals from a regression of the number of sequenced genomes against dairy inventory, outbreak counts, and number of herds in the origin state.	Calculated
Sampling	Sampling bias residual (destination)	Destination	Residuals from a regression of the number of sequenced genomes against dairy inventory, outbreak counts, and number of herds in the destination state.	Calculated
