## Supplementary_tables for "Dairy cattle movement networks govern the spread and persistence of H5N1 B3.13 in the United States": S2-ICVIrecent.xlsx

### Sheet: Sheet1
State	Outgoing shipments (full)	Incoming shipments (full)	Outgoing shipments (partial)	Incoming shipments (partial)
WI	8251	3286	8055	3179
CA	8200	5950	8157	3273
ID	4373	1803	4345	1784
AZ	3359	61	0	0
NY	3307	774	3117	650
MN	3154	2555	3133	2525
MI	2813	3836	2625	3497
PA	2793	2409	2651	1763
NM	2674	1673	2664	1340
IN	2449	2328	2375	2299
TX	2440	9799	2397	9106
OH	2421	1237	2268	1136
KS	2110	6831	2082	6302
SD	1919	1485	1914	1467
IA	1884	4193	1850	4039
MO	1335	181	1317	181
WA	1328	941	1316	936
IL	1207	1843	1163	1811
FL	1207	440	1172	297
UT	1193	579	1168	562
KY	1186	887	0	0
OK	1064	2094	1055	1994
CO	1062	3634	1028	3444
OR	865	1400	861	1348
NE	850	6174	843	5855
MD	728	20	0	0
GA	576	209	0	0
TN	499	141	470	133
MT	457	151	453	140
VA	442	253	434	175
NV	434	108	0	0
ND	341	2	339	2
VT	324	390	277	288
WY	255	687	255	660
CT	243	75	0	0
MS	213	80	0	0
NH	198	43	192	22
MA	168	51	0	0
NC	166	99	134	84
LA	136	37	131	25
WV	107	84	104	66
AR	104	21	0	0
ME	84	80	0	0
SC	64	43	62	26
AL	46	64	44	47
NJ	37	19	0	0
RI	28	31	15	10
DE	13	26	0	0
