## Supplementary_tables for "Dairy cattle movement networks govern the spread and persistence of H5N1 B3.13 in the United States": S3-CaseOutbreakData.xlsx

### Sheet: Sheet1
State	WAHIS_start_date	WAHIS_county	USDA Confirmed Diagnosis	USDA_Special_ID	Production	Early_seq	collection_date
Kansas	2024-03-20	Kearny	2024-03-26	KS 002	Dairy Milking Cows	SRR28752476|A/Cattle/Kansas/24-008766-001-v/2024|H5N1|USA-KS|2024-03-21|cattle|B3.13	2024-03-21
Texas	2024-03-20	Hartley	2024-03-27	TX 002	Dairy Milking Cows	SRR28752493|A/cattle/Texas/24-009776-001/2024|H5N1|USA-TX|2024-03-10|cattle|B3.13	2024-03-10
Michigan	2024-03-20	Montcalm	2024-03-29	MI 001	Dairy Milking Cows	SRR28752465|A/cattle/Michigan/24-009027-010/2024|H5N1|USA-MI|2024-03-24|cattle|B3.13	2024-03-24
New Mexico	2024-03-16	Curry	2024-04-01	NM 002	Dairy Milking Cows	SRR28752644|A/cattle/New_Mexico/24-010195-001/2024|H5N1|USA-NM|2024-03-15|cattle|B3.13	2024-03-15
Idaho	2024-03-13	Cassia	2024-04-02	ID 001	Dairy Milking Cows	PV459277|A/Dairy_cow/ID/W240870066-10/2024|H5N1|USA-ID|2024-03-27|cattle|B3.13	2024-03-27
Ohio	2024-03-27	Wood	2024-04-02	OH 001	Dairy Milking Cows	PV643513|A/dairy_cow/Ohio/OH24-8700-1/2024|H5N1|USA-OH|2024-03-29|cattle|B3.13	2024-03-29
North Carolina	2024-04-04	unknown	2024-04-09	NC 001	Dairy Milking Cows	SRR28752637|A/cattle/North_Carolina/24-010327-003/2024|H5N1|USA-NC|2024-04-04|cattle|B3.13	2024-04-04
South Dakota	2024-03-29	Brown	2024-04-09	SD 001	Dairy Milking Cows	SRR28752621|A/cattle/South_Dakota/24-010354-001/2024|H5N1|USA-SD|2024-04-05|cattle|B3.13	2024-04-05
Colorado	2024-04-21	unknown	2024-04-25	CO 001	Dairy Milking Cows	SRR28912816|A/Cattle/Colorado/24-012225-001-original/2024|H5N1|USA-CO|2024-04-23|cattle|B3.13	2024-04-23
Wyoming	2024-05-25	unknown	2024-06-06	WY 001	Dairy Milking Cows	SRR29455623|A/cattle/WY/24-016134-002-original/2024|H5N1|USA-WY|2024-04-29|cattle|B3.13	2024-04-29
Minnesota	2024-05-30	Benton	2024-06-05	MN 002	Dairy Milking Cows	SRR29377832|A/cattle/MN/24-016288-001-original/2024|H5N1|USA-MN|2024-06-03|cattle|B3.13	2024-06-03
Iowa	2024-05-31	O'Brien	2024-06-07	IA 001	Dairy Milking Cows	SRR29377840|A/cattle/IA/24-016252-001-original/2024|H5N1|USA-IA|2024-06-03|cattle|B3.13	2024-06-03
Oklahoma	2024-04-19	unknown	2024-07-11	OK 001	Dairy Milking Cows	SRR29851689|A/cattle/OK/24-019481-001-original/2024|H5N1|USA-OK|2024-04-20|cattle|B3.13	2024-04-20
California	2024-08-15	unknown	2024-08-30	CA 002	Dairy Milking Cows	SRR30572425|A/cattle/CA/24-024712-003-original/2024|H5N1|USA-CA|2024-08-26|cattle|B3.13	2024-08-26
Utah	2024-10-24	Cache	2024-10-31	UT 002	Dairy Milking Cows	SRR31347653|A/cattle/UT/24-031489-001-original/2024|H5N1|USA-UT|2024-10-25|cattle|B3.13	2024-10-25
Nebraska	2025-09-08	unknown	2025-09-15	NE 001	Dairy Milking Cows	SRR35586550|A/cattle/NE/25-024659-007-original/2025|H5N1|USA-NE|2025-09-08|cattle|B3.13	2025-09-08
