## Supplementary_tables for "Dairy cattle movement networks govern the spread and persistence of H5N1 B3.13 in the United States": S4-PersistencePredictors.xlsx

### Sheet: Sheet1
Category	Predictor	Description	Data source
Within-state network	Internal volume	Total number of dairy cattle shipped within a state per year, summed across all within-state county-to-county routes.	USAMMv3 (1,000 network realizations)
Within-state network	Internal density	Fraction of realized within-state shipping routes relative to the maximum possible directed edges between dairy counties in the state.	USAMMv3 (1,000 network realizations)
Within-state network	Dairy counties	Number of counties with at least one dairy premise in the state.	USDA NASS (2022)
Interstate network	Incoming routes	Number of unique interstate shipping routes directed into the state (distinct origin‚Äìdestination county pairs crossing a state border).	USAMMv3 (1,000 network realizations)
Interstate network	Incoming volume	Total number of dairy cattle shipped into the state from other states per year, summed across all incoming interstate routes.	USAMMv3 (1,000 network realizations)
Dairy industry	Herd density	Number of dairy cows per square kilometer of state land area.	USDA NASS (2024)
Dairy industry	Replacement ratio	Proportion of calved dairy cattle relative to total dairy cattle in the state; proxy for herd turnover rate.	USDA NASS (2024)
