## Supplementary_tables for "Dairy cattle movement networks govern the spread and persistence of H5N1 B3.13 in the United States": S5-ABCposterior.xlsx

### Sheet: Sheet1
Parameter	Description	Prior	Median	95% CI	Min	Max
β	Per-head transmission coefficient	Uniform[0.001, 0.05]	0.0043	[0.0013, 0.0237]	0.001	0.0307
α	Density scaling exponent	Uniform[0, 1]	0.2722	[0.0285, 0.9361]	0.0115	0.9874
γ	Premises scaling exponent	Uniform[0, 1]	0.4366	[0.0524, 0.9828]	0.0052	0.9953
μ_c	Base recovery period (days)	Uniform[5, 60]	28	[7.0000, 57.1500]	7	59
f_NPI	NPI reduction factor	Uniform[0, 1]	0.185	[0.0034, 0.9313]	0.0029	0.9892
t_offset	tMRCA offset (days before 2024-03-25)	Uniform[60, 150]	91	[80.0000, 133.3000]	79	136
