## Supplementary_tables for "Dairy cattle movement networks govern the spread and persistence of H5N1 B3.13 in the United States": S6-NetworkTraits.xlsx

### Sheet: Sheet1
Metric	Description
Out-degree	Number of unique counties to which a county ships cattle.
In-degree	Number of unique counties from which a county receives cattle shipments.
PageRank	Iterative measure of node importance on the directed, volume-weighted network; a county ranks high if it receives shipments from other high-ranking counties (Brin & Page, 1998).
Temporal PageRank	PageRank computed independently on each of 52 weekly network snapshots and averaged, capturing importance across the full temporal dynamics of cattle movement.
Eigenvector centrality	Leading eigenvector of the adjacency matrix of the undirected, volume-weighted network; scores reflect recursive importance within the densely connected network core.
Betweenness centrality	Fraction of all shortest paths (volume-weighted) between county pairs that pass through a given county; high values indicate bridge or bottleneck nodes.
Temporal betweenness	Fraction of time-respecting shortest paths passing through a county, where edges must follow temporal ordering; captures a county’s role as a temporal bridge.
Closeness centrality	Inverse of the mean shortest-path distance from a county to all other counties in the directed network; high values indicate counties that can reach the rest of the network in fewer steps.
Shipping consistency	Fraction of days per year (0–1) on which a county has at least one outbound shipment; values near 1 indicate year-round activity.
Max shipping gap	Longest interval (days) between consecutive outbound shipments; captures the worst-case interruption in a county’s potential to export infection.
Temporal reachability (3-hop, 30-day)	Number of unique counties reachable within 30 days via 3 or fewer time-respecting shipment hops; directly operationalizes short-term epidemic potential.
Clustering coefficient	Fraction of possible triangles present among a county’s neighbors (undirected); high values indicate tightly knit local trading subnetworks.
