## Supplementary_tables for "Dairy cattle movement networks govern the spread and persistence of H5N1 B3.13 in the United States": S7-SimulationScenarios.xlsx

### Sheet: Table_S_SimulationScenarios
Category	Scenario	N simulations	Median states	States 95% CI	Median counties	Counties 95% CI
NPI counterfactual	No NPI	375000	45	[23, 48]	755	[136, 1488]
NPI counterfactual	Federal order (day 35)	375000	37	[17, 48]	510	[106, 1230]
NPI counterfactual	At detection, 90% reduction	375000	35	[12, 46]	438	[58, 1057]
NPI counterfactual	Day 16 post-detection, 90% reduction	375000	36	[14, 46]	463	[72, 1075]
NPI counterfactual	tMRCA + 7 days, 90% reduction	375000	27	[2, 46]	302	[10, 981]
NPI counterfactual	tMRCA + 14 days, 90% reduction	375000	28	[3, 46]	312	[12, 986]
NPI counterfactual	tMRCA + 30 days, 90% reduction	375000	29	[4, 46]	335	[17, 1001]
NPI counterfactual	tMRCA + 60 days, 90% reduction	375000	32	[8, 46]	379	[30, 1031]
NPI counterfactual	10% interstate reduction	375000	44	[22, 48]	736	[133, 1472]
NPI counterfactual	30% interstate reduction	375000	44	[22, 48]	693	[128, 1432]
NPI counterfactual	50% interstate reduction	375000	42	[21, 48]	644	[121, 1374]
NPI counterfactual	70% interstate reduction	375000	41	[19, 48]	583	[111, 1282]
NPI counterfactual	90% interstate reduction	375000	37	[16, 47]	493	[90, 1101]
NPI counterfactual	90% interstate + 90% intrastate	375000	35	[15, 46]	353	[53, 918]
Targeted containment	Panhandle (14 counties), tMRCA + 14 days	375000	43	[1, 48]	617	[1, 1459]
Targeted containment	Panhandle (14 counties), tMRCA + 30 days	375000	44	[2, 48]	713	[4, 1468]
Targeted containment	Panhandle (14 counties), tMRCA + 60 days	375000	44	[17, 48]	736	[83, 1470]
Targeted containment	Panhandle (14 counties), Detection date	375000	45	[22, 48]	743	[124, 1471]
Targeted containment	Geographic ring 2 (47 counties), tMRCA + 14 days	375000	41	[1, 48]	487	[1, 1437]
Targeted containment	Geographic ring 2 (47 counties), tMRCA + 30 days	375000	44	[1, 48]	677	[3, 1454]
Targeted containment	Geographic ring 2 (47 counties), tMRCA + 60 days	375000	44	[8, 48]	723	[20, 1459]
Targeted containment	Geographic ring 2 (47 counties), Detection date	375000	44	[20, 48]	736	[111, 1462]
Targeted containment	Geographic ring 4 (111 counties), tMRCA + 14 days	375000	39	[1, 48]	430	[1, 1414]
Targeted containment	Geographic ring 4 (111 counties), tMRCA + 30 days	375000	44	[1, 48]	655	[3, 1438]
Targeted containment	Geographic ring 4 (111 counties), tMRCA + 60 days	375000	44	[6, 48]	710	[15, 1445]
Targeted containment	Geographic ring 4 (111 counties), Detection date	375000	44	[20, 48]	727	[105, 1448]
Targeted containment	1-link network perimeter 99% (41 counties), tMRCA + 14 days	375000	30	[1, 48]	236	[1, 1362]
Targeted containment	1-link network perimeter 99% (41 counties), tMRCA + 30 days	375000	43	[1, 48]	567	[3, 1398]
Targeted containment	1-link network perimeter 99% (41 counties), tMRCA + 60 days	375000	44	[5, 48]	646	[12, 1414]
Targeted containment	1-link network perimeter 99% (41 counties), Detection date	375000	44	[15, 48]	680	[62, 1421]
Targeted containment	2-link network perimeter 99% conditional (102 counties), tMRCA + 14 days	375000	5	[1, 48]	12	[1, 1240]
Targeted containment	2-link network perimeter 99% conditional (102 counties), tMRCA + 30 days	375000	39	[1, 48]	382	[3, 1315]
Targeted containment	2-link network perimeter 99% conditional (102 counties), tMRCA + 60 days	375000	42	[4, 48]	539	[10, 1350]
Targeted containment	2-link network perimeter 99% conditional (102 counties), Detection date	375000	43	[10, 48]	615	[29, 1368]
Targeted containment	TX + 6 border states (437 counties), tMRCA + 14 days	375000	32	[1, 48]	272	[1, 1325]
Targeted containment	TX + 6 border states (437 counties), tMRCA + 30 days	375000	43	[1, 48]	595	[3, 1363]
Targeted containment	TX + 6 border states (437 counties), tMRCA + 60 days	375000	44	[4, 48]	669	[11, 1373]
Targeted containment	TX + 6 border states (437 counties), Detection date	375000	44	[17, 48]	697	[81, 1381]
